# An Inexpensive RT-PCR Endpoint Diagnostic Assay for SARS-CoV-2 Using Nested PCR: Direct Assessment of Detection Efficiency of RT-qPCR Tests and Suitability for Surveillance

**DOI:** 10.1101/2020.06.08.139477

**Authors:** Jayeshkumar Narsibhai Davda, Keith Frank, Sivakumar Prakash, Gunjan Purohit, Devi Prasad Vijayashankar, Dhiviya Vedagiri, Karthik Bharadwaj Tallapaka, Krishnan Harinivas Harshan, Archana Bharadwaj Siva, Rakesh Kumar Mishra, Jyotsna Dhawan, Imran Siddiqi

**Author notes:** These authors contributed equally to this work (Jayeshkumar Narsibhai Davda, Keith Frank, Sivakumar Prakash).

## Abstract

With a view to extending testing capabilities for the ongoing SARS-CoV-2 pandemic we have developed a test that lowers cost and does not require real time quantitative reverse transcription polymerase chain reaction (RT-qPCR). We developed a reverse transcription nested PCR endpoint assay (RT-nPCR) and showed that RT-nPCR has comparable performance to the standard RT-qPCR test. In the course of comparing the results of both tests, we found that the standard RT-qPCR test can have low detection efficiency (less than 50%) in a real testing scenario which may be only partly explained by low viral representation in many samples. This finding points to the importance of directly monitoring detection efficiency in test environments. We also suggest measures that would improve detection efficiency.
