## Supplementary File 2 for "An Inexpensive RT-PCR Endpoint Diagnostic Assay for SARS-CoV-2 Using Nested PCR: Direct Assessment of Detection Efficiency of RT-qPCR Tests and Suitability for Surveillance"

### Sheet: Sheet1
CCMB Volunteer Team	Coordination and Sequencing Team
Ajay Sarawagi	Divya Gupta
Amrutha H C	Purushotham Vodnala
Ananga Ghosh	Santosh Kumar Kuncha
Annapoorna P Karthyayani	Tulasi Nagabandi
Debabrata Jana	Vishal Sah
Debrya Saha
Deepak Kumar
Disha Nanda
Divya Das
G. Aditya Kumar
Gangumala Srinivas Reddy
Gokulan C G
Hanuman Tulashiram Kale
Jotin Gogoi
Kakade Aishwarya Arun
Kezia J Ann
Koushick Sivakumar
M Soujanya Reddy
Manish Bhattacharjee
Nikhil Hajirnis
Pankaj Kumar
Peddapuvala Sai Uday Kiran
Pooja Ramesh Gupta
Prachand Issarapu
Pratheusa Maccha
Preethi Jampala
Priyanka Pant
Radhika Khandelwal
Rajan Kumar Jha
Rajkanwar Nathawat
Ravi Prasad Mukku
Renu Sudhakar
Roshan Maku Venkata
Sharada Ravi Iyer
Shemin Mansuri
Shraddha Vijay Lahoti
Somesh Gorde
Sonu Uday
Sudipta Mondal
Sujoy Deb
Sulagana Mukherjee
Swati Bayyana
Swetha Sundar
Umesh Kumar
Unis Ahmad Bhat
Zeba Rizvi
Zuberwasim Sayyad
	Archana Bharadwaj Siva
	Dhiviya Vedagiri
	Karthik Bharadwaj Tallapaka
Devi Prasad Vijayashankar	Krishnan H Harshan
Gunjan Purohit
